# PDX models of relapsed pediatric AML preserve global gene expression patterns and reveal therapeutic targets

**DOI:** 10.1101/2022.01.31.478534

**Authors:** Mark Wunderlich, Jing Chen, Christina Sexton, Nicole Manning, Luke Byerly, Eric O’Brien, John P. Perentesis, James C. Mulloy, Benjamin Mizukawa

**Affiliations:** Division of Experimental Hematology and Cancer Biology, Cancer and Blood Disease Institute, Cincinnati Children’s Hospital Medical Center, Cincinnati, Ohio, USA; Division of Biomedical Informatics, Cincinnati Children’s Hospital Medical Center, Cincinnati, Ohio, USA; Department of Pediatrics, University of Cincinnati College of Medicine, Cincinnati, Ohio, USA; Division of Oncology, Cancer and Blood Disease Institute, Cincinnati Children’s Hospital Medical Center, Cincinnati, Ohio, USA

**Keywords:** Patient Derived Xenograft, AML, RNAseq, KMT2A, CBFA2T3-GLIS2, CPX-351, venetoclax, NSGS

## Abstract

As patient-derived xenograft (PDX) models of acute myeloid leukemia (AML) become increasingly common tools for preclinical evaluation of targeted therapies it becomes important to consider the fidelity with which this system recapitulates the disease state found in patients. Gene expression profiling of patient blasts has been successfully used to identify distinct subtypes of AML to uncover sub-type specific vulnerabilities and to predict response to therapy and outcomes. Currently, there is little information regarding how well PDX models of AML mimic global gene expression patterns found in patients. In order to address this point, we performed detailed RNA-Seq analysis of data obtained from a diverse series of pediatric AML PDXs, separately and compared to primary patient data. When unsupervised clustering was applied to the PDX sample dataset, we found grouping associated with KMT2A (MLL) gene status. Additionally, in combined analysis, PDX samples were found to align with primary patient samples harboring similar genetics. We found a strong correlation of expression levels of nearly all expressed transcripts in PDX and patient datasets thus demonstrating faithful recapitulation of gene expression signatures. Furthermore, paired patient/PDX samples showed strong concordance, suggesting retention of sample-specific gene expression in immune deficient mice. Comparisons of PDX models propagated in NOD/SCID/IL2rg ^-/-^ (NSG) mice compared to NSG mice with transgenic expression of human SCF, GM-CSF, and IL-3 (NSGS) revealed minimal differences related to increased JAK/STAT and macrophage activation pathways in NSGS. Additionally, a unique RAM immunophenotype associated expression signature pointed to discovery of cryptic CBFA2T3-GLIS2 rearrangement as the mechanistic driver mutation in two PDX models. Based on the relatively high BCL2 mRNA in these models, we tested the efficacy of venetoclax in combination with CPX-351 which resulted in reduced leukemia burden and prolonged survival. These results validate the PDX system as surrogate of the molecular signatures in high-risk pediatric AML and highlight this system’s utility for pre-clinical therapeutic discovery, especially in very rare subtypes of disease.
