## Supplemental Table 1 for "PDX models of relapsed pediatric AML preserve global gene expression patterns and reveal therapeutic targets"

### Sheet: Sheet1
PDX RNAseq for MLL vs. Non-MLL
entrezid	symbol	name	baseMean	log2FoldChange	pvalue	padj
127262	TPRG1L	tumor protein p63 regulated 1 like	545.909	0.679921	0.00122087	0.0972556
6518	SLC2A5	solute carrier family 2 member 5	1296.86	3.44866	0.00121147	0.0972556
148345	C1orf127	chromosome 1 open reading frame 127	42.7273	2.37822	0.000365486	0.0715686
100506687			23.0455	2.2855	0.00118118	0.0972556
55160	ARHGEF10L	Rho guanine nucleotide exchange factor 10 like	267.773	3.02191	0.0013045	0.0984974
91544	UBXN11	UBX domain protein 11	786.545	1.46522	0.000100915	0.0435145
2035	EPB41	erythrocyte membrane protein band 4.1	1949.64	-0.850825	4.52837e-05	0.0293526
347735	SERINC2	serine incorporator 2	272.727	3.33647	9.03426e-06	0.0117119
1298	COL9A2	collagen type IX alpha 2 chain	1243.32	1.84363	0.000206668	0.057098
8569	MKNK1	MAP kinase interacting serine/threonine kinase 1	1219.14	0.759142	0.00132964	0.0989647
2060	EPS15	epidermal growth factor receptor pathway substrate 15	2274.68	-0.821479	0.00114859	0.0972556
348378	FAM159A	family with sequence similarity 159 member A	24.6818	2.99979	0.000294541	0.0653145
55268	ECHDC2	enoyl-CoA hydratase domain containing 2	225.727	2.59701	0.000420048	0.0720497
1376	CPT2	carnitine palmitoyltransferase 2	613.364	0.654807	0.000667897	0.0846065
51592	TRIM33	tripartite motif containing 33	2408.82	-0.748946	0.000734873	0.0856601
10100	TSPAN2	tetraspanin 2	222.682	-4.11944	0.000581626	0.0784171
2210	FCGR1B	Fc fragment of IgG receptor Ib	15.1818	3.11284	0.000384296	0.0715686
100132417	FCGR1CP	Fc fragment of IgG receptor Ic, pseudogene	44.0909	3.55378	0.000968905	0.092254
2209	FCGR1A	Fc fragment of IgG receptor Ia	124.591	4.28231	0.000378372	0.0715686
79630	C1orf54	chromosome 1 open reading frame 54	131.227	2.96798	0.000111113	0.0445854
11000	SLC27A3	solute carrier family 27 member 3	621.727	1.32691	0.000616538	0.0799271
912	CD1D	CD1d molecule	552.909	3.51032	0.00037728	0.0715686
730102	LOC730102	quinone oxidoreductase-like protein 2 pseudogene	373.409	3.07693	0.00129537	0.0984974
55765	C1orf106	chromosome 1 open reading frame 106	330.864	2.04415	0.000374175	0.0715686
54996	MARC2	mitochondrial amidoxime reducing component 2	76.1364	3.02712	0.00122781	0.0972556
64757	MARC1	mitochondrial amidoxime reducing component 1	349.545	3.95345	0.000559105	0.0784171
88	ACTN2	actinin alpha 2	32.0455	2.54435	0.000838744	0.0900747
79723	SUV39H2	suppressor of variegation 3-9 homolog 2	597.409	-0.546777	0.00112678	0.0972556
399726	CASC10	cancer susceptibility 10	272.5	4.89251	1.00631e-05	0.0120431
387640	SKIDA1	SKI/DACH domain containing 1	591	3.62704	8.26046e-06	0.0117119
84989	JMJD1C-AS1	JMJD1C antisense RNA 1	56.6364	4.93784	8.89056e-05	0.0432235
221035	REEP3	receptor accessory protein 3	1372.41	2.05048	0.000747257	0.0856702
23232	TBC1D12	TBC1 domain family member 12	151.682	2.855	0.00104615	0.0965181
54619	CCNJ	cyclin J	653.773	-0.72155	0.000166847	0.0537263
30819	KCNIP2	potassium voltage-gated channel interacting protein 2	58.8182	-1.43152	0.000265666	0.0645279
118987	PDZD8	PDZ domain containing 8	2436.77	-2.51174	0.000569863	0.0784171
430	ASCL2	achaete-scute family bHLH transcription factor 2	81.8636	3.8721	1.0719e-05	0.0120431
112464	CAVIN3	caveolae associated protein 3	127.773	4.00837	0.00104805	0.0965181
8495	PPFIBP2	PPFIA binding protein 2	106.136	3.0067	0.00054093	0.0782349
56675	NRIP3	nuclear receptor interacting protein 3	452.545	1.28679	0.000904953	0.0900747
100506702			54.1818	3.50473	0.000423244	0.0720497
9409	PEX16	peroxisomal biogenesis factor 16	406.591	0.526874	0.000908604	0.0900747
1500	CTNND1	catenin delta 1	2362.82	-1.27616	0.000522992	0.0777688
7439	BEST1	bestrophin 1	73.5	2.49249	3.54536e-05	0.0239
402	ARL2	ADP ribosylation factor like GTPase 2	780.5	0.950783	0.00113575	0.0972556
221	ALDH3B1	aldehyde dehydrogenase 3 family member B1	1150.77	2.08675	0.000570637	0.0784171
114908	TMEM123	transmembrane protein 123	6366.05	-0.71524	0.000825273	0.0897311
9638	FEZ1	fasciculation and elongation protein zeta 1	568.318	3.67936	0.000326022	0.0704915
93589	CACNA2D4	calcium voltage-gated channel auxiliary subunit alpha2delta 4	2743.41	2.26425	0.00042285	0.0720497
84519	ACRBP	acrosin binding protein	211.727	2.41429	2.37524e-05	0.0181954
144571	A2M-AS1	A2M antisense RNA 1 (head to head)	27	3.48647	1.74774e-05	0.0170171
93164	HTR7P1	5-hydroxytryptamine receptor 7 pseudogene 1	173.182	1.37729	0.000943362	0.092254
79887	PLBD1	phospholipase B domain containing 1	222.773	4.03304	0.000543137	0.0782349
55766	H2AFJ	H2A histone family member J	394.636	1.87817	2.67529e-05	0.0196029
144402	CPNE8	copine 8	563.682	3.33567	0.000891932	0.0900747
196410	METTL7B	methyltransferase like 7B	428.182	3.58269	0.000335392	0.0715489
4327	MMP19	matrix metallopeptidase 19	68.6364	2.85823	0.000439469	0.0735792
51643	TMBIM4	transmembrane BAX inhibitor motif containing 4	1491.82	0.549209	0.00126607	0.0984974
1368	CPM	carboxypeptidase M	527.727	2.07687	0.000326253	0.0704915
144481	SOCS2-AS1	SOCS2 antisense RNA 1	265.455	2.08024	0.000890322	0.0900747
8738	CRADD	CASP2 and RIPK1 domain containing adaptor with death domain	243.864	1.28506	0.000168961	0.0537263
121456	SLC9A7P1	solute carrier family 9 member 7 pseudogene 1	63.7273	2.99875	8.97658e-05	0.0432235
22877	MLXIP	MLX interacting protein	2271.5	-0.791699	0.000519398	0.0777688
1024	CDK8	cyclin dependent kinase 8	244.227	-0.714906	0.00119059	0.0972556
2322	FLT3	fms related tyrosine kinase 3	3229.86	3.90226	0.00107093	0.0972556
115761	ARL11	ADP ribosylation factor like GTPase 11	441.045	1.391	0.000761111	0.0866482
1602	DACH1	dachshund family transcription factor 1	2251.32	3.92586	3.206e-06	0.00974372
64745	METTL17	methyltransferase like 17	1599.27	0.610209	0.000111069	0.0445854
5018	OXA1L	OXA1L, mitochondrial inner membrane protein	2994.59	0.73349	0.000700566	0.0856601
79178	THTPA	thiamine triphosphatase	283.045	0.815389	0.000796225	0.087135
64398	MPP5	membrane palmitoylated protein 5	429	-0.95619	0.000455707	0.0738464
56252	YLPM1	YLP motif containing 1	2708.23	-0.514943	0.00122918	0.0972556
29933	GPR132	G protein-coupled receptor 132	340.818	1.73897	0.000218194	0.0593101
339005	WHAMMP3	WAS protein homolog associated with actin, golgi membranes and microtubules pseudogene 3	710.273	1.8314	0.000178868	0.0552398
653720	GOLGA8M	golgin A8 family member M	267.591	3.29076	0.00128663	0.0984974
440253	WHAMMP2	WAS protein homolog associated with actin, golgi membranes and microtubules pseudogene 2	1190.82	2.53171	7.18337e-06	0.0117119
100289656	LOC100289656	Dexi homolog (mouse) pseudogene	134.273	4.98149	4.04712e-06	0.00974372
646278	PDCD6IPP2	PDCD6IP pseudogene 2	15.4545	4.63436	8.53242809035979e-8	0.00143797
10017	BCL2L10	BCL2 like 10	46.9545	4.29444	0.000728593	0.0856601
6938	TCF12	transcription factor 12	1937.91	-0.845141	0.00036445	0.0715686
54913	RPP25	ribonuclease P and MRP subunit p25	123.545	1.64219	0.00101913	0.0954186
145957	NRG4	neuregulin 4	267.955	1.9042	0.000856551	0.0900747
64963	MRPS11	mitochondrial ribosomal protein S11	408.909	0.588708	0.000507667	0.0770784
2242	FES	FES proto-oncogene, tyrosine kinase	3033.59	1.08657	0.000181931	0.0552398
9899	SV2B	synaptic vesicle glycoprotein 2B	180.364	1.37955	0.000729583	0.0856601
162073	ITPRIPL2	inositol 1,4,5-trisphosphate receptor interacting protein like 2	660.5	2.27429	7.4838e-05	0.0394139
51760	SYT17	synaptotagmin 17	65.1818	4.91452	8.4139e-06	0.0117119
29108	PYCARD	PYD and CARD domain containing	1342.86	1.57008	0.00116763	0.0972556
81831	NETO2	neuropilin and tolloid like 2	427.455	2.84263	0.000677736	0.0846065
23322	RPGRIP1L	RPGRIP1 like	165.455	-0.880374	0.00131403	0.0984974
7084	TK2	thymidine kinase 2, mitochondrial	734.455	1.05038	0.000903994	0.0900747
388284	C16orf86	chromosome 16 open reading frame 86	107.318	1.87037	1.52681e-05	0.0160821
1506	CTRL	chymotrypsin like	74	1.30947	0.000888821	0.0900747
3931	LCAT	lecithin-cholesterol acyltransferase	135.636	1.5762	8.74618333534228e-7	0.00736997
6560	SLC12A4	solute carrier family 12 member 4	683.864	1.15507	0.000291786	0.0653145
283927	NUDT7	nudix hydrolase 7	222.591	3.60792	9.62393e-05	0.0435145
863	CBFA2T3	CBFA2/RUNX1 translocation partner 3	1983.95	-1.40516	0.000419022	0.0720497
9912	ARHGAP44	Rho GTPase activating protein 44	81.3636	2.66791	0.000767778	0.0866482
55803	ADAP2	ArfGAP with dual PH domains 2	298.182	2.80812	0.000967844	0.092254
84282	RNF135	ring finger protein 135	645.182	1.00491	5.02454e-06	0.0105848
51136	RNFT1	ring finger protein, transmembrane 1	586.545	1.03892	0.000123331	0.0455066
124773	C17orf64	chromosome 17 open reading frame 64	16.4545	1.79141	0.00116963	0.0972556
284021	MILR1	mast cell immunoglobulin like receptor 1	310.773	2.30308	0.000967754	0.092254
124599	CD300LB	CD300 molecule like family member b	221.955	2.87959	0.000282834	0.0653145
10871	CD300C	CD300c molecule	400.136	2.18692	0.00110917	0.0972556
2885	GRB2	growth factor receptor bound protein 2	3482.23	0.827413	0.00108418	0.0972556
3021	H3F3B	H3 histone family member 3B	6956.23	0.637135	0.000530672	0.0777688
146705	TEPSIN	TEPSIN, adaptor related protein complex 4 accessory protein	722.409	0.539828	0.000449692	0.0735792
339229	OXLD1	oxidoreductase like domain containing 1	293.545	0.927053	0.000206465	0.057098
116729	PPP1R27	protein phosphatase 1 regulatory subunit 27	730.364	5.38416	0.00072911	0.0856601
51529	ANAPC11	anaphase promoting complex subunit 11	803.227	0.738842	0.00129115	0.0984974
79058	ASPSCR1	ASPSCR1, UBX domain containing tether for SLC2A4	527.864	0.888418	0.000417314	0.0720497
201255	LRRC45	leucine rich repeat containing 45	591.955	0.916627	5.54316e-05	0.0333639
64118	DUS1L	dihydrouridine synthase 1 like	1882.36	0.536618	0.000781495	0.0866482
25925	ZNF521	zinc finger protein 521	1743.64	4.41002	7.11809e-05	0.0386971
55205	ZNF532	zinc finger protein 532	590.864	3.5924	4.90731e-05	0.0306307
148229	ATP8B3	ATPase phospholipid transporting 8B3	285.318	1.09685	0.000892984	0.0900747
126074	SWSAP1	SWIM-type zinc finger 7 associated protein 1	139.773	0.78679	0.000867081	0.0900747
90594	ZNF439	zinc finger protein 439	431.545	-1.4887	0.00027185	0.0645279
7644	ZNF91	zinc finger protein 91	356.5	-2.28049	5.90085e-05	0.0342921
80054	CEBPA-AS1	CEBPA antisense RNA 1 (head to head)	87.7273	3.19525	0.000269924	0.0645279
7305	TYROBP	TYRO protein tyrosine kinase binding protein	1400.95	2.28364	0.00125262	0.098188
344	APOC2	apolipoprotein C2	1192.55	3.45956	0.000196149	0.056229
54795	TRPM4	transient receptor potential cation channel subfamily M member 4	937.136	3.3811	1.82461e-05	0.0170171
3748	KCNC3	potassium voltage-gated channel subfamily C member 3	58.3182	3.92442	0.00077667	0.0866482
147646	C19orf84	chromosome 19 open reading frame 84	20.3182	2.66776	0.000743667	0.0856702
64080	RBKS	ribokinase	130.955	2.17168	2.20193e-05	0.017671
130589	GALM	galactose mutarotase	312.773	2.16818	8.92175e-06	0.0117119
728819	C1GALT1C1L	C1GALT1-specific chaperone 1 like	16.3182	2.96893	0.000621425	0.0799456
23301	EHBP1	EH domain binding protein 1	708.136	-0.762956	0.000709523	0.0856601
2673	GFPT1	glutamine--fructose-6-phosphate transaminase 1	929.273	-0.60902	6.2098e-05	0.0348846
926	CD8B	CD8b molecule	50.0909	3.92265	0.000227597	0.0599328
55258	THNSL2	threonine synthase like 2	38.4091	3.08347	0.000418502	0.0720497
731220	RFX8	RFX family member 8, lacking RFX DNA binding domain	584	3.51502	0.000283886	0.0653145
3176	HNMT	histamine N-methyltransferase	632.909	4.48914	3.57097e-06	0.00974372
55777	MBD5	methyl-CpG binding domain protein 5	254	-1.17733	0.00111641	0.0972556
92196	DAPL1	death associated protein like 1	24.3636	3.38622	0.000362289	0.0715686
9874	TLK1	tousled like kinase 1	1641.91	-0.641922	0.000604934	0.0799271
3676	ITGA4	integrin subunit alpha 4	7812.45	-1.37041	0.00011746	0.045398
375298	CERKL	ceramide kinase like	195.045	-1.55362	0.000694206	0.0856601
2744	GLS	glutaminase	1395.32	-0.687	0.000390691	0.0715686
10316	NMUR1	neuromedin U receptor 1	439.636	2.78898	0.000729249	0.0856601
2859	GPR35	G protein-coupled receptor 35	141.182	2.10689	0.00129438	0.0984974
80343	SEL1L2	SEL1L2 ERAD E3 ligase adaptor subunit	23.9545	3.1429	0.00111721	0.0972556
55184	DZANK1	double zinc ribbon and ankyrin repeat domains 1	201.955	1.27059	0.00010025	0.0435145
63941	NECAB3	N-terminal EF-hand calcium binding protein 3	158.5	1.11899	0.00101896	0.0954186
51282	SCAND1	SCAN domain containing 1	651.273	0.64119	0.000609124	0.0799271
3787	KCNS1	potassium voltage-gated channel modifier subfamily S member 1	27.6818	3.00827	0.000378464	0.0715686
57167	SALL4	spalt like transcription factor 4	94.8636	3.66916	0.000613031	0.0799271
391257	SUMO1P1	SUMO1 pseudogene 1	54.5909	4.37158	2.06863e-06	0.00871567
116154	PHACTR3	phosphatase and actin regulator 3	394.273	4.27665	0.000461514	0.0740752
873	CBR1	carbonyl reductase 1	383.5	2.72072	0.00087394	0.0900747
140883	ZNF280B	zinc finger protein 280B	164.591	-0.797333	0.0011182	0.0972556
400916	CHCHD10	coiled-coil-helix-coiled-coil-helix domain containing 10	338.545	1.60878	0.00102567	0.0955007
11135	CDC42EP1	CDC42 effector protein 1	234.545	4.01038	0.000162936	0.0537263
80274	SCUBE1	signal peptide, CUB domain and EGF like domain containing 1	324.955	2.61563	0.000103209	0.0435145
1890	TYMP	thymidine phosphorylase	873.409	2.87456	0.000447099	0.0735792
386593	CHKB-CPT1B	CHKB-CPT1B readthrough (NMD candidate)	230.545	0.629618	0.000948291	0.092254
23243	ANKRD28	ankyrin repeat domain 28	2389.55	-1.18119	3.39418e-05	0.0238342
9940	DLEC1	deleted in lung and esophageal cancer 1	62.0455	1.65666	0.000379068	0.0715686
1524	CX3CR1	C-X3-C motif chemokine receptor 1	824.091	3.37316	0.000794615	0.087135
1230	CCR1	C-C motif chemokine receptor 1	641.182	3.1745	0.000578653	0.0784171
2876	GPX1	glutathione peroxidase 1	5241.91	1.27337	0.00118734	0.0972556
2912	GRM2	glutamate metabotropic receptor 2	25	2.40419	0.00123495	0.0972556
27107	ZBTB11	zinc finger and BTB domain containing 11	1208.91	-0.551553	0.000444652	0.0735792
1475	CSTA	cystatin A	1265.91	4.25926	0.000268902	0.0645279
55167	MSL2	male-specific lethal 2 homolog (Drosophila)	1784.05	-0.445796	0.00131501	0.0984974
64108	RTP4	receptor transporter protein 4	78.5909	2.70595	0.000956365	0.092254
56606	SLC2A9	solute carrier family 2 member 9	241.273	2.41566	2.04569e-05	0.017238
23231	SEL1L3	SEL1L family member 3	1353.5	3.96579	0.00010328	0.0435145
389203	SMIM20	small integral membrane protein 20	282.409	0.662171	0.000186831	0.0552398
308	ANXA5	annexin A5	2360.36	3.65159	0.000704419	0.0856601
3600	IL15	interleukin 15	15.1364	-3.56195	0.000842932	0.0900747
7097	TLR2	toll like receptor 2	1502.59	3.74008	0.000118526	0.045398
10788	IQGAP2	IQ motif containing GTPase activating protein 2	2488	-1.24773	0.000389394	0.0715686
324	APC	APC, WNT signaling pathway regulator	1122.82	-0.702536	0.000234714	0.0608559
2201	FBN2	fibrillin 2	415.545	3.81872	0.000254589	0.0640387
11127	KIF3A	kinesin family member 3A	321.364	-0.916439	0.000130704	0.0468671
3937	LCP2	lymphocyte cytosolic protein 2	3769.91	-0.903323	0.00114939	0.0972556
192286	HIGD2A	HIG1 hypoxia inducible domain family member 2A	1160.86	0.739642	0.00120972	0.0972556
9450	LY86	lymphocyte antigen 86	654.545	4.33565	0.00118027	0.0972556
154141	MBOAT1	membrane bound O-acyltransferase domain containing 1	653.182	-1.15247	0.00129948	0.0984974
717	C2	complement C2	457	5.10613	1.83855e-06	0.00871567
629	CFB	complement factor B	39.0455	2.34166	0.00114501	0.0972556
5603	MAPK13	mitogen-activated protein kinase 13	137.136	1.9299	0.000571523	0.0784171
221472	FGD2	FYVE, RhoGEF and PH domain containing 2	695	3.25361	0.000468512	0.074489
4121	MAN1A1	mannosidase alpha class 1A member 1	1088.77	-2.94688	0.000951715	0.092254
135112	NCOA7	nuclear receptor coactivator 7	1102.55	-1.62952	0.000150577	0.0510947
79465	ULBP3	UL16 binding protein 3	7.31818	2.16751	0.000290396	0.0653145
100505903			37.1364	3.27528	0.00019685	0.056229
11033	ADAP1	ArfGAP with dual PH domains 1	513.864	1.95249	0.0010819	0.0972556
115330	GPR146	G protein-coupled receptor 146	57.4545	-2.57026	0.000907826	0.0900747
100505644			28.0455	3.30687	0.000473537	0.0745843
1687	DFNA5	DFNA5, deafness associated tumor suppressor	98.5455	2.97005	0.00134503	0.0994201
3207	HOXA11	homeobox A11	440.045	4.01508	0.000528107	0.0777688
313	AOAH	acyloxyacyl hydrolase	758.818	1.80867	0.00118448	0.0972556
28988	DBNL	drebrin like	2224.91	0.904756	0.000580854	0.0784171
5224	PGAM2	phosphoglycerate mutase 2	38.4545	1.47554	0.000903043	0.0900747
27434	POLM	DNA polymerase mu	628.864	0.862649	0.000492712	0.0768859
654816	NCF1B	neutrophil cytosolic factor 1B pseudogene	182.727	2.78161	0.000614106	0.0799271
653361	NCF1	neutrophil cytosolic factor 1	248.682	2.9255	0.00111677	0.0972556
654817	NCF1C	neutrophil cytosolic factor 1C pseudogene	135.727	2.82795	0.00100218	0.0948859
5166	PDK4	pyruvate dehydrogenase kinase 4	105.455	4.27855	0.000253886	0.0640387
10603	SH2B2	SH2B adaptor protein 2	96.8636	1.70351	0.00129009	0.0984974
373156	GSTK1	glutathione S-transferase kappa 1	2804.59	0.86166	0.000854132	0.0900747
1180	CLCN1	chloride voltage-gated channel 1	51.5909	2.84856	0.000411408	0.0720497
100505483	PRKAG2-AS1	PRKAG2 antisense RNA 1	60.4545	2.3336	0.001333	0.0989647
100506585	LOC100506585	uncharacterized LOC100506585	255.409	3.87751	0.000506388	0.0770784
137075	CLDN23	claudin 23	76.3636	2.96794	8.5323e-05	0.0432235
79873	NUDT18	nudix hydrolase 18	198.364	1.08563	0.00012421	0.0455066
11160	ERLIN2	ER lipid raft associated 2	1613.14	0.796216	0.00123105	0.0972556
6770	STAR	steroidogenic acute regulatory protein	627.909	2.56235	0.000225703	0.0599328
100507632	LINC00968	long intergenic non-protein coding RNA 968	22.1818	3.53592	0.000151589	0.0510947
286077	FAM83H	family with sequence similarity 83 member H	402.409	2.2084	1.9185e-05	0.0170171
51160	VPS28	VPS28, ESCRT-I subunit	1469.55	0.623133	0.000676403	0.0846065
157983	C9orf66	chromosome 9 open reading frame 66	89.3636	1.09328	0.000676014	0.0846065
84681	HINT2	histidine triad nucleotide binding protein 2	324	0.756977	0.000148768	0.0510947
51280	GOLM1	golgi membrane protein 1	1261.23	1.94213	0.00105726	0.0968374
2619	GAS1	growth arrest specific 1	175.273	3.53941	0.00113294	0.0972556
23552	CDK20	cyclin dependent kinase 20	142.955	2.81162	0.000374809	0.0715686
2203	FBP1	fructose-bisphosphatase 1	747.591	2.76258	0.00113644	0.0972556
9314	KLF4	Kruppel like factor 4	538.318	3.17807	0.00035215	0.0715686
57864	SLC46A2	solute carrier family 46 member 2	19.5455	1.78733	0.000778298	0.0866482
100506119	LINC01503	long intergenic non-protein coding RNA 1503	27.6818	1.88607	0.000502222	0.0770784
5165	PDK3	pyruvate dehydrogenase kinase 3	684.636	-0.74923	0.00123026	0.0972556
51765	STK26	serine/threonine kinase 26	2449.86	-0.793367	0.000737003	0.0856601
55511	SAGE1	sarcoma antigen 1	194.318	5.76526	0.000571382	0.0784171
139065	SLITRK4	SLIT and NTRK like family member 4	327.591	4.10328	0.00018419	0.0552398
