## Supplemental Table 3 for "PDX models of relapsed pediatric AML preserve global gene expression patterns and reveal therapeutic targets"

### Sheet: Sheet1
TS#	TARGET USI	Age at Diagnosis in Days	First Event	BM blast %	PB blasts %	FAB Category	Cytogenetic Complexity	Primary Cytogenetic Code	ISCN	FLT3/ITD	FLT3 PM	Risk group	Comment	Comment
TS01	TARGET-20-PAEAKL	5218	Relapse	80	81	M5	1	MLL	46,XX,t(11:19)(q23:p13.1)[20]	No	No	Standard	KMT2A-ELL	Discovery,Validation
TS02	TARGET-20-PAEEYP	567	Induction Failure	91	89	M5	1	Other	46,XX,del(10)(p13)[30]	No	No	Standard	NA	Discovery
TS03	TARGET-20-PAEIKD	282	Relapse	87	0	M5	1	MLL	46,XY,t(9:11)(p22:q23)[19]/46,XY[1]	No	Yes	Standard	KMT2A-MLLT3	Discovery,Validation
TS04	TARGET-20-PAKKBK	705	Relapse	90	97	M1	6	Other	46,XX,+1,der(1:16)(q10:p10),-2,-14,+2mar[19]/46,XX[1]	Yes	No	High	ZEB2-BCL11B	Discovery
TS05	TARGET-20-PANCSC	3890	Relapse		97	NOS	0	Normal	46,XX[20]	No	No	Low	NA	Discovery,Validation
TS06	TARGET-20-PANGDN	6590	Relapse	89	38	M5	0	MLL	46,XY[20]	No	No	Standard	KMT2A-MLLT4	Discovery
TS07	TARGET-20-PANGTF	5814	Relapse	94.2	11	M5	0	Normal	46,XX[20]	No	No	Standard	NUP98-KDM5A	Discovery,Validation
TS08	TARGET-20-PANNJI	5177	Death	78	88	M1	1	Other	47,XY,+21[15]	No	No	Low	NA	Discovery,Validation
TS09	TARGET-20-PANSBH	491	Relapse	93	19	M0	1	Other	46,XY,ider(16)(q10)del(16)(q22)[[30]	No	No	Standard	FUS-FEV	Discovery,Validation
TS10	TARGET-20-PARASV	4401	Relapse	95	67	M5	2	MLL	47,XY,+8,t(10;11)(p12;q23)[10]	No	No	Standard	KMT2A-MLLT10	Discovery,Validation,TMA
TS11	TARGET-20-PARBIU	5830	Relapse	99	77	M5	1	MLL	Inadequate. ish MLL sep	No	No	Standard	KMT2A-MLLT3	Discovery,Validation,TMA
TS12	TARGET-20-PARBRA	2792	Relapse	78	35	M5	1	MLL	46,XX,t(10;11)(p11.2;q23)[20]	No	No	Standard	KMT2A-MLLT10	Discovery,Validation,TMA
TS13	TARGET-20-PARBXE	447	Relapse	81	45	M5	4	MLL	46,XX,inv(8)(q11.2q24.1),der(11)t(11;12)(q13;q13)t(11;12)(q23;q24.3),der(12)t(11;12)t(11;12),del(15)(q22q24)	No	No	Standard	t(11;12)(q23;q24)	Discovery,Validation,TMA
TS14	TARGET-20-PARCUK	5987	Relapse	96	63	M4	4	Other	46,XX,del(10)(q22q24),t(11;11)(p15;q13.1),-16,+mar[16]/46,XX[4],	No	No	Standard	NA	Discovery,Validation,TMA
TS15	TARGET-20-PARDDY	677	Relapse	80	79	M1	4	Other	47,XY,del(5)(p15.1),i(7)(q10),add(14)(q32),+21[21]	No	No	Standard	NA	Discovery,Validation,TMA
TS16	TARGET-20-PARHVK	4983	Relapse	92	93	M1	1	MLL	46,XX,ins(6;11)(q27;q22q23.3)[17]/46,XX[3]	No	No	Standard	KMT2A-MLLT4	Discovery,Validation,TMA
TS17	TARGET-20-PARJCR	5348	Relapse	86.2	12	M5	1	MLL	46,XX,cryp add(11)(q23). ish MLL sep (del 3'MLL)	No	No	Standard	KMT2A-MLLT4	Discovery,Validation
TS18	TARGET-20-PARLVL	963	Relapse	90	87	M2	0	Normal	46,XY[20]	No	No	Low	NA	Discovery,Validation,TMA
TS19	TARGET-20-PARUBT	2692	Relapse	96	0	Unknown	0	Normal	46,XX[20]	No	No	Standard		Discovery,Validation,TMA
TS20	TARGET-20-PARUNX	2321	Relapse	87	82	M1	3	Other	48,XX,+der(6)t(1;6)(q21;q27),t(7;12)(q36;p13),+19[18] [t(7;12) nuc ish ETV6 sep]	No	No	Standard	MNX1-ETV6	Discovery,Validation
TS21	TARGET-20-PARUWX	1049	Relapse	90	65	M1	1	Other	47,XY,+8[5]/46,XY[23]	Yes	No	High	NA	Discovery,Validation,TMA
TS22	TARGET-20-PARVUA	5786	Induction Failure	94	86	Unknown	1	Other	47,XY,+8[12]	Yes	No	High	NA	Discovery,Validation,TMA
TS23	TARGET-20-PARWDZ	4855	Relapse	76.5	91	M5	2	MLL	47,XX,+der(1;5)(q10;p10),t(9;11)(p22;q23)[20]	No	No	Standard	KMT2A-MLLT3	Discovery,Validation,TMA
TS24	TARGET-20-PARWXU	557	Relapse		91	Unknown	1	Other	46,XY,del(11)(p11.2p15)[15]/46,XY[5]	No	No	Standard	NA	Discovery, Validation
TS25	TARGET-20-PARYVW	664	Relapse	83	27	NOS	4	Other	90,XXXX,t(2;12)(q33;p13)x2,-15,-18[28]	No	No	Standard	ETV6-INO8D	Discovery,Validation
TS26	TARGET-20-PASBPK	161	Relapse	90	70.6	M5	1	Other	47,XY,+19[23]	No	No	Standard	NA	Discovery,Validation
TS27	TARGET-20-PASCCS	4357	Relapse	90	76	M1	0	Normal	46,XY[40]	No	No	Low	NA	Discovery,Validation,TMA
TS28	TARGET-20-PASCRZ	5356	Relapse		96	M4	More than 6	Other	47,XY,+10,t(16;21)(p11.2;q22)[2]/50,idem,+8,+12,+22[3]/47,idem,der(2)t(1;2)( q21;q31)[6]/48,idem,t(2;15)(q11.2;q11.2),+22[7]/44-47,idem,add(17)(q25)[2]	No	No	Standard	NA	Discovery,Validation
TS29	TARGET-20-PASFEW	428	Relapse	89	7	M7	1	Other	46,XX,add(22)(q13.3)[18]/46,XX[2]	No	No	Standard	CBFA2T3-GLIS2	Discovery,Validation
TS30	TARGET-20-PASGGK	4458	Relapse	96	22	M5	1	MLL	46,XX,t(6;11;10)(q27;q23;p12)[19]/46,XX[1]	No	No	Standard	KMT2A-MLLT10	Discovery,Validation
TS31	TARGET-20-PASGZS	446	Relapse	82	76.3	M4	1	MLL	46,XX,t(6;11)(q27;q23)[24]	No	No	Standard	KMT2A-MLLT4	Discovery
TS32	TARGET-20-PASLSD	969	Relapse	85.8	76	M5	1	MLL	46,XX,t(9;11)(p22;q23)[14]/46,XX[6]	No	No	Standard	KMT2A-MLLT3	Discovery,Validation
TS33	TARGET-20-PASMGW	3089	Relapse	85	51	M5	1	MLL	46,XY,t(10;11)(p12;q23)[25]	No	No	Standard	KMT2A-MLLT10	Discovery,Validation
TS34	TARGET-20-PASPGA	1189	Relapse	96	95	M1	0	Normal	46,XX[20]	No	No	Low	NA	Discovery,Validation
TS35	TARGET-20-PASPLU	3399	Induction Failure	92.6	93	M4	0	Normal	46,XY[20]	Yes	No	High	NUP98-NSD1	Discovery,Validation,TMA
TS36	TARGET-20-PASRTP	5389	Relapse	87	93.5	M1	0	Normal	46,XX[21]	Yes	No	High	NA	Discovery,Validation,TMA
TS37	TARGET-20-PASSSI	530	Relapse	91	78	M5	1	MLL	46,XY,cryp ins(10;11)(p12;q23q23)	No	No	Standard	KMT2A-MLLT10	Discovery,Validation,TMA
TS38	TARGET-20-PASTTW	757	Relapse	93	0	M7	1	Other	46,XX,+21[15]/46,XX[5]	No	No	Standard	CBFA2T3-GLIS2	Discovery
TS39	TARGET-20-PASTUH	5305	Relapse	81.6	46	M4	3	MLL	46,XX,t(11;19)(q23;p13.1)[15]/46,idem,-X,+8[3]/46,XX[2]	No	No	Standard	KMT2A-ELL	Discovery,Validation
TS40	TARGET-20-PASVVS	283	Relapse	88	55	M5	4	MLL	46,Y,der(X)t(X;11)(q24;q23),der(11)(11pter->11q21::11q23->11q23::Xq24->Xqter),inv(12)(p13q13),ins(20;11)(p11.2;q23q21)[16]/47,idem,+2[3]/46,XY[1]	No	No	Standard	KMT2A-SEPT6	Discovery,Validation,TMA
TS41	TARGET-20-PASVYL	6090	Relapse	80	90	M5	1	MLL	46,XY,t(11;19)(q23;p13.3)[20]	No	No	Standard	KMT2A-MLLT1	Discovery,Validation,TMA
TS42	TARGET-20-PASWAJ	3298	Relapse	95	89	M1	1	MLL	46,XX,cryp ins(11;6)(q23;q27q27)	No	No	Standard	KMT2A-MLLT4	Discovery,Validation,TMA
TS43	TARGET-20-PASWLN	6631	Relapse	96	86	M0	1	MLL	46,XX,t(9;11)(p22;q23)[20]	No	No	Standard	KMT2A-MLLT3	Discovery,Validation,TMA
TS44	TARGET-20-PASZLJ	3543	Relapse	95	77	M5	6	MLL	45,XX,add(2)(q37),-10,der(11)del(11)(q13q22)trp(11)(q23q23) t(10;11)(q11.2;q23)[14]/45,idem,-der(2),dup(7)(p15p22)[4]/46,XX[2]	No	No	Standard	KMT2A-MLLT10	Discovery,Validation,TMA
TS45	TARGET-20-PATDNN	1262	Relapse	89	94	M5	3	MLL	46,XY,t(9;11)(p22;q23)[8}/48,idem,+2mar[12]	No	No	Standard	KMT2A-MLLT3	Discovery,Validation,TMA
TS46	TARGET-20-PATJHJ	137	Relapse		90	M5	1	MLL	46,XX,t(4;11)(q21;q23)[14]/46,XX[6]	No	No	Standard	KMT2A-AFF1	Discovery,Validation
