## Supplemental Table 6 for "PDX models of relapsed pediatric AML preserve global gene expression patterns and reveal therapeutic targets"

### Sheet: pdx.pt.patient.signature.cor.re
Pt	corr	p.value
2016-109	0.245042	4.49376e-213
2014-59	0.486707	0
2017-14	0.556484	0
2017-103	0.583012	0
2017-98	0.629505	0
2017-42	0.47062	0
2017-30	0.790125	0
2013-28	0.48258	0
2016-1	0.510998	0
2016-35	0.708076	0
2016-7	0.486677	0
2013-7	0.561707	0
